# Dataset Decay: the problem of sequential analyses on open datasets

**DOI:** 10.1101/801696

**Authors:** William Hedley Thompson, Jessey Wright, Patrick G Bissett, Russell A Poldrack

## Abstract

Open data has two principal uses: (i) to reproduce original findings and (ii) to allow researchers to ask new questions with existing data. The latter enables discoveries by allowing a more diverse set of viewpoints and hypotheses to approach the data, which is self-evidently advantageous for the progress of science. However, if many researchers reuse the same dataset, multiple statistical testing may increase false positives in the literature. Current practice suggests that the number of tests to be corrected is the number of simultaneous tests performed by a researcher. Here we demonstrate that sequential hypothesis testing on the same dataset by multiple researchers can inflate error rates. This finding is troubling because, as more researchers embrace an open dataset, the likelihood of false positives (i.e. type I errors) will increase. Thus, we should expect a dataset’s utility for discovering new true relations between variables to decay. We consider several sequential correction procedures. These solutions can reduce the number of false positives but, at the same time, can prompt undesired challenges to open data (e.g. incentivising restricted access).
