## Supplementary material for "Dataset Decay: the problem of sequential analyses on open datasets": Table S1

	Behaviour/personality measure
0	MMSE_Score
1	PSQI_Score
2	PicSeq_AgeAdj
3	CardSort_AgeAdj
4	Flanker_AgeAdj
5	PMAT24_A_CR
6	PMAT24_A_RTCR
7	ReadEng_AgeAdj
8	PicVocab_AgeAdj
9	ProcSpeed_AgeAdj
10	DDisc_SV_1mo_200
11	DDisc_SV_6mo_200
12	DDisc_SV_1yr_200
13	DDisc_SV_3yr_200
14	DDisc_SV_5yr_200
15	DDisc_SV_10yr_200
16	DDisc_SV_1mo_40K
17	DDisc_SV_6mo_40K
18	DDisc_SV_1yr_40K
19	DDisc_SV_3yr_40K
20	DDisc_SV_5yr_40K
21	DDisc_SV_10yr_40K
22	DDisc_AUC_200
23	DDisc_AUC_40K
24	VSPLOT_TC
25	VSPLOT_CRTE
26	VSPLOT_OFF
27	SCPT_TP
28	SCPT_TN
29	SCPT_FP
30	SCPT_FN
31	SCPT_TPRT
32	SCPT_SEN
33	SCPT_SPEC
34	SCPT_LRNR
35	IWRD_TOT
36	IWRD_RTC
37	ListSort_AgeAdj
38	CogFluidComp_AgeAdj
39	CogEarlyComp_AgeAdj
40	CogTotalComp_AgeAdj
41	CogCrystalComp_AgeAdj
42	ER40_CR
43	ER40_CRT
44	ER40ANG
45	ER40FEAR
46	ER40HAP
47	ER40NOE
48	ER40SAD
49	AngAffect_Unadj
50	AngHostil_Unadj
51	AngAggr_Unadj
52	FearAffect_Unadj
53	FearSomat_Unadj
54	Sadness_Unadj
55	LifeSatisf_Unadj
56	MeanPurp_Unadj
57	PosAffect_Unadj
58	Friendship_Unadj
59	Loneliness_Unadj
60	PercHostil_Unadj
61	PercReject_Unadj
62	EmotSupp_Unadj
63	InstruSupp_Unadj
64	PercStress_Unadj
65	SelfEff_Unadj
66	Emotion_Task_Acc
67	Emotion_Task_Median_RT
68	Emotion_Task_Face_Acc
69	Emotion_Task_Face_Median_RT
70	Emotion_Task_Shape_Acc
71	Emotion_Task_Shape_Median_RT
72	Gambling_Task_Perc_Larger
73	Gambling_Task_Perc_Smaller
74	Gambling_Task_Median_RT_Larger
75	Gambling_Task_Median_RT_Smaller
76	Gambling_Task_Reward_Perc_Larger
77	Gambling_Task_Reward_Median_RT_Larger
78	Gambling_Task_Reward_Perc_Smaller
79	Gambling_Task_Reward_Median_RT_Smaller
80	Gambling_Task_Punish_Perc_Larger
81	Gambling_Task_Punish_Median_RT_Larger
82	Gambling_Task_Punish_Perc_Smaller
83	Gambling_Task_Punish_Median_RT_Smaller
84	Language_Task_Acc
85	Language_Task_Median_RT
86	Language_Task_Story_Acc
87	Language_Task_Story_Median_RT
88	Language_Task_Story_Avg_Difficulty_Level
89	Language_Task_Math_Acc
90	Language_Task_Math_Median_RT
91	Language_Task_Math_Avg_Difficulty_Level
92	Relational_Task_Acc
93	Relational_Task_Median_RT
94	Relational_Task_Match_Acc
95	Relational_Task_Match_Median_RT
96	Relational_Task_Rel_Acc
97	Relational_Task_Rel_Median_RT
98	Social_Task_Perc_Random
99	Social_Task_Perc_TOM
100	Social_Task_Perc_Unsure
101	Social_Task_Median_RT_Random
102	Social_Task_Median_RT_TOM
103	Social_Task_Median_RT_Unsure
104	Social_Task_Random_Perc_Random
105	Social_Task_Random_Median_RT_Random
106	Social_Task_Random_Perc_TOM
107	Social_Task_Random_Median_RT_TOM
108	Social_Task_Random_Perc_Unsure
109	Social_Task_Random_Median_RT_Unsure
110	Social_Task_TOM_Perc_Random
111	Social_Task_TOM_Median_RT_Random
112	Social_Task_TOM_Perc_TOM
113	Social_Task_TOM_Median_RT_TOM
114	Social_Task_TOM_Perc_Unsure
115	Social_Task_TOM_Median_RT_Unsure
116	WM_Task_Acc
117	WM_Task_Median_RT
118	WM_Task_2bk_Acc
119	WM_Task_2bk_Median_RT
120	WM_Task_0bk_Acc
121	WM_Task_0bk_Median_RT
122	WM_Task_0bk_Body_Acc
123	WM_Task_0bk_Body_Acc_Target
124	WM_Task_0bk_Body_Acc_Nontarget
125	WM_Task_0bk_Face_Acc
126	WM_Task_0bk_Face_Acc_Target
127	WM_Task_0bk_Face_ACC_Nontarget
128	WM_Task_0bk_Place_Acc
129	WM_Task_0bk_Place_Acc_Target
130	WM_Task_0bk_Place_Acc_Nontarget
131	WM_Task_0bk_Tool_Acc
132	WM_Task_0bk_Tool_Acc_Target
133	WM_Task_0bk_Tool_Acc_Nontarget
134	WM_Task_2bk_Body_Acc
135	WM_Task_2bk_Body_Acc_Target
136	WM_Task_2bk_Body_Acc_Nontarget
137	WM_Task_2bk_Face_Acc
138	WM_Task_2bk_Face_Acc_Target
139	WM_Task_2bk_Face_Acc_Nontarget
140	WM_Task_2bk_Place_Acc
141	WM_Task_2bk_Place_Acc_Target
142	WM_Task_2bk_Place_Acc_Nontarget
143	WM_Task_2bk_Tool_Acc
144	WM_Task_2bk_Tool_Acc_Target
145	WM_Task_2bk_Tool_Acc_Nontarget
146	WM_Task_0bk_Body_Median_RT
147	WM_Task_0bk_Body_Median_RT_Target
148	WM_Task_0bk_Body_Median_RT_Nontarget
149	WM_Task_0bk_Face_Median_RT
150	WM_Task_0bk_Face_Median_RT_Target
151	WM_Task_0bk_Face_Median_RT_Nontarget
152	WM_Task_0bk_Place_Median_RT
153	WM_Task_0bk_Place_Median_RT_Target
154	WM_Task_0bk_Place_Median_RT_Nontarget
155	WM_Task_0bk_Tool_Median_RT
156	WM_Task_0bk_Tool_Median_RT_Target
157	WM_Task_0bk_Tool_Median_RT_Nontarget
158	WM_Task_2bk_Body_Median_RT
159	WM_Task_2bk_Body_Median_RT_Target
160	WM_Task_2bk_Body_Median_RT_Nontarget
161	WM_Task_2bk_Face_Median_RT
162	WM_Task_2bk_Face_Median_RT_Target
163	WM_Task_2bk_Face_Median_RT_Nontarget
164	WM_Task_2bk_Place_Median_RT
165	WM_Task_2bk_Place_Median_RT_Target
166	WM_Task_2bk_Place_Median_RT_Nontarget
167	WM_Task_2bk_Tool_Median_RT
168	WM_Task_2bk_Tool_Median_RT_Target
169	WM_Task_2bk_Tool_Median_RT_Nontarget
170	NEOFAC_A
171	NEOFAC_O
172	NEOFAC_C
173	NEOFAC_N
174	NEOFAC_E
175	Noise_Comp
176	Odor_AgeAdj
177	PainInterf_Tscore
178	Taste_AgeAdj
179	Mars_Log_Score
180	Mars_Errs
181	Mars_Final
